# Endometriotic lesions exhibit distinct metabolic signature compared to paired eutopic endometrium at the single-cell level

**DOI:** 10.1101/2024.02.27.580606

**Authors:** Meruert Sarsenova, Ankita Lawarde, Amruta D. S. Pathare, Merli Saare, Vijayachitra Modhukur, Pille Soplepmann, Anton Terasmaa, Tuuli Käämbre, Kristina Gemzell-Danielsson, Parameswaran Grace Luther Lalitkumar, Andres Salumets, Maire Peters

## Abstract

Current therapeutics of endometriosis are limited to hormonal action on endometriotic lesions to disrupt their growth. Based on the recent findings of the high utilization of glycolysis over oxidative metabolism (Warburg-like effect) in endometriotic lesions, a new strategy of nonhormonal management by addressing cellular metabolism has been proposed. However, it remains unclear which cell types are metabolically altered and contribute to endometriotic lesion growth for targeting them with metabolic drugs. Using single-cell RNA-sequencing, we investigated the activity of twelve metabolic pathways and genes involved in steroidogenesis in paired samples of eutopic endometrium (EuE) and peritoneal lesions (ectopic endometrium, EcE) from women with confirmed endometriosis. We detected nine major cell clusters in both EuE and EcE. The metabolic pathways were differentially regulated in perivascular, stromal and to a lesser extent in endothelial cell clusters, with the highest changes in AMP-activated protein kinase signaling, Hypoxia-Inducible Factor-1 signaling, glutathione metabolism, oxidative phosphorylation, and glycolysis/gluconeogenesis. We identified a transcriptomic co-activation of glycolysis and oxidative metabolism in perivascular and stromal cells of EcE compared with EuE, suggesting that metabolic reprogramming may play a critical role in maintaining cell growth and survival of endometriotic lesions. Additionally, progesterone receptor was significantly downregulated in perivascular and endothelial cells of EcE. The expression of estrogen receptor 1 was significantly reduced in perivascular, stromal and endothelial cells of EcE. In parallel, perivascular cells exhibited a high expression of estrogen receptor 2 and *HSD17B8* gene that encodes for protein converting estrone (E1) to estradiol (E2), while in endothelial cells *HSD17B2* gene coding for enzyme converting E2 to E1 was downregulated. Overall, our results identified different expression patterns of energy metabolic pathways and steroidogenesis-related genes in perivascular, stromal, and endothelial cells in EcE compared with EuE. Perivascular cells, known to contribute to the restoration of endometrial stroma and angiogenesis, can be a potential target for non-hormonal treatment of endometriosis.
