## Supplementary material for "Endometriotic lesions exhibit distinct metabolic signature compared to paired eutopic endometrium at the single-cell level": Suppl. Table 1

### Sheet: S4
Supplementary Table S4. Total cell counts and percentages for all clusters in ectopic endometrium (EcE) and eutopic endometrium (EuE). Fisher's exact test was used to compare cell cluster proportions between EcE and EuE.
Cluster, cell count (%)	Stromal	Endothelial	Immune	Perivascular	Macrophage	Unknown	B cell	Epithelial	Cycling stromal	Total count
EcE	1248 (16.6%)	1630 (21.6%)	1785 (23.7%)	1959 (26.0%)	380 (5.0%)	230 (3.1%)	281 (3.7%)	22 (0.3%)	3 (0%)	7538
EuE	4284 (58.9%)	335 (4.6%)	1314 (18.2%)	527 (7.2%)	143 (2.0 %)	177 (2.4%)	67 (0.9%)	241 (3.3%)	191 (2.6%)	7279
Fisher's exact (P value)	<1.13E-103	<1.13E-103	5.56e-33	<1.13E-103	5.93e-50	0.000262437	7.39e-63	1.03e-93	1.13e-103
