## Supplementary material for "Endometriotic lesions exhibit distinct metabolic signature compared to paired eutopic endometrium at the single-cell level": Suppl. Table 2

### Sheet: S5
Supplementary Table S5. Analysis of differential expression of 12 metabolic pathways between ectopic endometrium (EcE) and eutopic endometrium (EuE). Numbers of differentially expressed genes of metabolic pathways and percentages of the genes calculated to the total N of genes in a pathway.
Metabolic Pathways	Total N of genes in a pathway	Perivascular, N (%)	Stromal, N (%)	Endothelial, N (%)	Immune, N (%)	Cycling stromal, N (%)	Epithelial, N (%)	Unknown, N (%)	Macrophages, N (%)	B cells, N (%)
ALA, AST and GLU metabolism	37	9 (24.3%)	2 (5.4%)	7 (18.9%)	0	0	1 (2.7%)	2 (5.4%)	0	0
AMPK signaling pathway	121	39 (32.2%)	35 (28.9%)	23 (19.0%)	3 (2.5%)	6 (5%)	0	4 (3.3%)	0	0
Citrate cycle (TCA cycle)	30	10 (33.3%)	5 (16.7%)	3 (10.0%)	0	0	0	1 (3.3%)	0	0
Fatty acid biosynthesis	18	4 (22.2%)	1 (5.6%)	3 (16.7%)	0	0	0	1 (5.6%)	0	0
Fatty acid degradation	43	18 (41.9%)	10 (23.3%)	2 (4.7%)	0	0	0	0	0	0
Fatty acid elongation	27	12 (44.4%)	7 (25.9%)	3 (11.1%)	0	0	0	0	0	0
Glutathione metabolism	57	16 (28.1%)	13 (22.8%)	12 (21.1%)	2 (3.5%)	1 (1.8%)	0	4 (7%)	0	0
Glycolysis / Gluconeogenesis	67	21 (31.3%)	12 (17.9%)	7 (10.4%)	1 (1.5%)	0	0	1 (1.5%)	0	0
HIF-1 signaling pathway	109	39 (35.8%)	22 (20.2%)	21 (19.3%)	6 (5.5%)	3 (2.8%)	2 (1.8%)	8 (7.3%)	0	0
Oxidative phosphorylation	134	32 (23.9%)	10 (7.5%)	5 (3.7%)	0	0	0	2 (1.5%)	0	0
Pentose phosphate pathway	30	11 (36.7%)	5 (16.7%)	3 (10.0%)	0	0	0	0	0	0
Pyruvate metabolism	47	16 (34.0%)	12 (25.5%)	5 (10.6%)	0	0	0	0	0	0
