## Supplementary material for "Endometriotic lesions exhibit distinct metabolic signature compared to paired eutopic endometrium at the single-cell level": Suppl. Table 3

### Sheet: S6
Supplementary Table S6. SCPA analysis of the activity of 12 metabolic pathways in ectopic endometrium vs eutopic endometrium (by cell clusters).
Stromal
	Pathway	adjPval	qval	FC
1	HIF-1 signaling pathway	1e-52	7.2111	-2.34973
2	AMPK signaling pathway	2.37e-50	7.04458	-3.29388
3	Glutathione metabolism	3.55e-26	5.04477	1.25405
4	Glycolysis / Gluconeogenesis	3.71e-19	4.29304	1.074
5	Pyruvate metabolism	1.82e-14	3.70668	1.8135
6	Fatty acid degradation	3e-13	3.53871	1.79815
7	Fatty acid elongation	1.9e-08	2.77867	-0.299359
8	ALA, ASP and GLU metabolism	5.55e-08	2.6936	0.224758
9	Oxidative phosphorylation	1.15e-06	2.43717	-2.49666
10	Pentose phosphate pathway	0.878	0.23794	0.307509
11	Citrate cycle (TCA cycle)	1	0	0.267867
12	Fatty acid biosynthesis	1	0	0.124683
Endothelial
	Pathway	adjPval	qval	FC
1	HIF-1 signaling pathway	1.1e-57	7.54699	3.19416
2	AMPK signaling pathway	9.41e-51	7.07294	0.2574
3	Fatty acid elongation	8.12e-23	4.70004	0.891756
4	Glutathione metabolism	8.12e-23	4.70004	-0.184639
5	ALA, ASP and GLU metabolism	2.27e-13	3.55588	0.0495322
6	Oxidative phosphorylation	4.8e-12	3.36431	1.27375
7	Pyruvate metabolism	8.64e-11	3.17232	0.15248
8	Citrate cycle (TCA cycle)	1.72e-08	2.78665	-0.352138
9	Glycolysis / Gluconeogenesis	1.9e-07	2.59264	0.516054
10	Fatty acid biosynthesis	0.000154	1.95247	0.256959
11	Fatty acid degradation	0.000569	1.80126	-0.312516
12	Pentose phosphate pathway	0.044	1.16484	0.197087
Immune
	Pathway	adjPval	qval	FC
1	HIF-1 signaling pathway	1.91e-10	3.11752	-0.801701
2	AMPK signaling pathway	0.28	0.743405	-0.0750149
3	ALA, ASP and GLU metabolism	1	0	0.0372363
4	Citrate cycle (TCA cycle)	1	0	-0.430848
5	Fatty acid biosynthesis	1	0	-0.088896
6	Fatty acid degradation	1	0	-0.426885
7	Fatty acid elongation	1	0	-0.288231
8	Glutathione metabolism	1	0	-0.529388
9	Glycolysis / Gluconeogenesis	1	0	-0.432103
10	Oxidative phosphorylation	1	0	-3.08404
11	Pentose phosphate pathway	1	0	-0.156591
12	Pyruvate metabolism	1	0	-0.39006
Perivascular
	Pathway	adjPval	qval	FC
1	HIF-1 signaling pathway	1.67e-69	8.29325	-3.32277
2	AMPK signaling pathway	2.17e-56	7.46085	-3.51539
3	Glutathione metabolism	1.56e-51	7.12784	0.0593242
4	Oxidative phosphorylation	9.18e-29	5.29502	7.11663
5	Glycolysis / Gluconeogenesis	2.15e-16	3.95822	0.207091
6	Pentose phosphate pathway	1.59e-11	3.28625	-0.288676
7	Pyruvate metabolism	5.59e-11	3.20194	0.379579
8	Fatty acid elongation	1.91e-10	3.11752	-0.0817599
9	Fatty acid degradation	6.32e-10	3.033	0.717523
10	Citrate cycle (TCA cycle)	1.15e-06	2.43717	0.019275
11	ALA, ASP and GLU metabolism	0.00376	1.55702	-0.212743
12	Fatty acid biosynthesis	0.114	0.971843	-0.517574
Macrophage
	Pathway	adjPval	qval	FC
1	HIF-1 signaling pathway	5.7e-10	3.04044	2.48822
2	AMPK signaling pathway	5.12e-05	2.07142	1.94847
3	Fatty acid biosynthesis	0.0587	1.10981	1.15434
4	Fatty acid degradation	0.0911	1.02005	0.784832
5	Glutathione metabolism	0.0911	1.02005	-0.582181
6	Oxidative phosphorylation	0.426	0.608713	-1.79974
7	ALA, ASP and GLU metabolism	0.811	0.301756	0.309814
8	Pyruvate metabolism	0.811	0.301756	-0.541084
9	Citrate cycle (TCA cycle)	1	0	-0.477085
10	Fatty acid elongation	1	0	-0.39902
11	Glycolysis / Gluconeogenesis	1	0	-0.228513
12	Pentose phosphate pathway	1	0	0.177606
Unknown
	Pathway	adjPval	qval	FC
1	AMPK signaling pathway	1.82e-05	2.17705	-7.62371
2	HIF-1 signaling pathway	1.82e-05	2.17705	-6.13551
3	Glutathione metabolism	0.000822	1.75652	-2.80135
4	Pyruvate metabolism	0.0681	1.08011	-2.83031
5	Glycolysis / Gluconeogenesis	0.561	0.500682	-3.23999
6	ALA, ASP and GLU metabolism	1	0	-0.660336
7	Citrate cycle (TCA cycle)	1	0	-1.68208
8	Fatty acid biosynthesis	1	0	-0.488882
9	Fatty acid degradation	1	0	-1.83858
10	Fatty acid elongation	1	0	-1.13154
11	Oxidative phosphorylation	1	0	-15.6477
12	Pentose phosphate pathway	1	0	-0.808896
B-cell
	Pathway	adjPval	qval	FC
1	HIF-1 signaling pathway	0.0357209	1.20295	0.873827
2	AMPK signaling pathway	0.142308	0.920201	-0.768989
3	ALA, ASP and GLU metabolism	1	0	-0.500489
4	Citrate cycle (TCA cycle)	1	0	0.0735148
5	Fatty acid biosynthesis	1	0	0.249326
6	Fatty acid degradation	1	0	0.257208
7	Fatty acid elongation	1	0	0.016516
8	Glutathione metabolism	1	0	0.244909
9	Glycolysis / Gluconeogenesis	1	0	0.0302618
10	Oxidative phosphorylation	1	0	-2.25905
11	Pentose phosphate pathway	1	0	-0.123493
12	Pyruvate metabolism	1	0	0.502335
Epithelial
	Pathway	adjPval	qval	FC
1	HIF-1 signaling pathway	7.09e-11	3.18578	3.41138
2	AMPK signaling pathway	4.67e-05	2.08093	-4.01947
3	ALA, ASP and GLU metabolism	4.67e-05	2.08093	0.990006
4	Fatty acid elongation	0.0372	1.19571	1.56646
5	Glutathione metabolism	0.185	0.856127	1.31376
6	Oxidative phosphorylation	0.185	0.856127	11.4674
7	Citrate cycle (TCA cycle)	1	0	0.920724
8	Fatty acid biosynthesis	1	0	-0.44722
9	Fatty acid degradation	1	0	0.893062
10	Glycolysis / Gluconeogenesis	1	0	3.13638
11	Pentose phosphate pathway	1	0	0.504913
12	Pyruvate metabolism	1	0	1.88121
Cycling Stromal
	Pathway	adjPval	qval	FC
1	HIF-1 signaling pathway	1.05e-14	3.73898	9.09783
2	AMPK signaling pathway	1	0	0.918289
3	ALA, ASP and GLU metabolism	1	0	0.127424
4	Citrate cycle (TCA cycle)	1	0	0.530763
5	Fatty acid biosynthesis	1	0	0.182033
6	Fatty acid degradation	1	0	3.30975
7	Fatty acid elongation	1	0	2.16003
8	Glutathione metabolism	1	0	0.256144
9	Glycolysis / Gluconeogenesis	1	0	3.48003
10	Oxidative phosphorylation	1	0	0.251365
11	Pentose phosphate pathway	1	0	0.420989
12	Pyruvate metabolism	1	0	0.817174
