## Supplementary material for "Endometriotic lesions exhibit distinct metabolic signature compared to paired eutopic endometrium at the single-cell level": Suppl. Table 4

### Sheet: S7
Supplementary Table S7. Statistically significant differentially regulated genes of metabolic pathways between ectopic endometrium and eutopic endometrium. NS - statistically non significant value (padj < 0.05)
		Cluster, log2FC (padj < 0.05)
Pathway	Gene	Perivascular, log2FC	Stromal, log2FC	Endothelial, log2FC	Immune, log2FC	Cycling stromal, log2FC	Epithelial, log2FC	Unknown, log2FC
AMPK signalling pathway	ACACB (ACC2)	0.92648	0.88754	2.4686	NS	NS	NS	NS
	ADIPOR2	-0.71305	NS	1.0616	NS	NS	NS	NS
	ADRA1A	5.5536	NS	NS	NS	NS	NS	NS
	AKT1S1 (AKT1)	NS	-0.57931	NS	NS	NS	NS	NS
	AKT3	NS	NS	NS	0.9644	NS	NS	NS
	CAB39L	1.8984	0.84962	NS	NS	NS	NS	NS
	CCNA2	-3.6476	NS	-1.8994	NS	NS	NS	NS
	CCND1 (BCL)	1.6483	2.3605	-0.92506	NS	NS	NS	NS
	CD36	4.4763	NS	NS	NS	8.4494	NS	NS
	CPT1A	1.5121	1.0684	NS	NS	NS	NS	NS
	CPT1C	-2.0698	NS	NS	NS	NS	NS	NS
	CREB3L1	-3.9691	NS	NS	NS	NS	NS	-3.31164
	CREB3L2	NS	NS	-1.2281	NS	NS	NS	NS
	CREB5	-1.8964	-1.5286	-1.7691	NS	NS	NS	NS
	EEF2K	2.2371	1.1262	0.68284	NS	NS	NS	NS
	EIF4EBP1	-0.82004	-0.89502	NS	-1.2991	NS	NS	NS
	ELAVL1	-0.55754	-0.64324	NS	NS	NS	NS	NS
	FOXO1	-1.6566	NS	0.55261	NS	NS	NS	NS
	FOXO3	2.0719	1.7652	NS	NS	NS	NS	NS
	GYS1 (GS)	NS	-0.58263	NS	NS	NS	NS	NS
	HMGCR	-0.76525	NS	NS	NS	NS	NS	NS
	IGF1	-4.9524	-0.9772	-4.6913	NS	-5.3568	NS	-10.0264
	IGF1R	NS	NS	1.1294	NS	-3.0338	NS	NS
	INSR	NS	NS	-1.1147	NS	NS	NS	NS
	IRS1	-1.1462	NS	-2.4993	NS	-3.3493	NS	NS
	IRS4	NS	6.6539	NS	NS	NS	NS	NS
	LEPR	NS	2.1373	NS	NS	NS	NS	NS
	LIPE (HSL)	NS	-1.0446	NS	NS	NS	NS	NS
	MLYCD (MCD)	0.9494	NS	NS	NS	NS	NS	NS
	PCK1	1.8623	NS	NS	NS	NS	NS	NS
	PFKFB3	-1.3285	NS	NS	NS	NS	NS	NS
	PFKFB4	-2.8369	-1.9033	-1.5874	NS	NS	NS	NS
	PFKL	NS	NS	-0.76591	NS	NS	NS	NS
	PFKP	0.90916	1.1463	NS	NS	NS	NS	NS
	PIK3CB	0.85496	0.93877	0.51164	NS	1.7031	NS	NS
	PIK3R3	-2.0262	-2.1452	2.4159	NS	NS	NS	NS
	PPARG	5.5889	3.9645	3.4151	NS	NS	NS	NS
	PPARGC1A	5.0346	2.3024	NS	NS	NS	NS	NS
	PPP2CA (PP2A)	-0.66164	-0.97318	NS	NS	NS	NS	NS
	PPP2R1A	NS	-0.60172	NS	NS	NS	NS	NS
	PPP2R1B	NS	-0.63913	NS	NS	NS	NS	NS
	PPP2R2A	NS	NS	0.55826	NS	NS	NS	NS
	PPP2R2B	4.6658	4.1293	2.4484	NS	NS	NS	NS
	PPP2R2C	NS	-1.9384	-3.9926	NS	NS	NS	NS
	PPP2R3A (PGC1)	-0.55719	NS	NS	NS	-4.4458	NS	-2.28487
	PPP2R3B	NS	NS	-0.80503	NS	NS	NS	NS
	PPP2R5A	1.8634	0.40165	NS	NS	NS	NS	NS
	PPP2R5C	NS	NS	NS	0.59527	NS	NS	NS
	PRKAA1	0.50572	NS	NS	NS	NS	NS	NS
	PRKAA2	3.242	1.2393	NS	NS	NS	NS	NS
	PRKAG2	2.4685	1.3769	2.0351	NS	NS	NS	NS
	RPTOR	-0.40866	-0.59279	NS	NS	NS	NS	-2.17893
	SCD (Acyl-CoA Desaturase)	NS	-1.5111	NS	NS	NS	NS	NS
	SLC2A4 (GLUT4)	3.0824	3.1562	NS	NS	NS	NS	NS
	SREBF1	-1.1985	-0.86458	-1.9663	NS	NS	NS	NS
	TBC1D1	2.1945	1.8568	NS	NS	NS	NS	NS
	ULK1	NS	-1.1794	NS	NS	NS	NS	NS
HIF-1 signaling pathway	AKT3	NS	NS	NS	0.9644	NS	NS	NS
	ALDOA	0.88889	NS	NS	NS	NS	NS	NS
	ALDOC	1.7106	NS	NS	NS	NS	NS	NS
	ANGPT1	3.886	1.8718	NS	NS	NS	NS	NS
	ANGPT2	-0.66126	NS	-1.4483	NS	NS	NS	NS
	ANGPT4	7.4247	2.4832	NS	NS	NS	NS	NS
	BCL2	NS	1.0707	-0.98104	NS	NS	NS	NS
	CAMK2A	NS	1.5811	NS	NS	NS	NS	NS
	CAMK2D	NS	NS	1.2799	NS	NS	NS	NS
	CAMK2G	1.7365	NS	NS	NS	NS	NS	NS
	CDKN1A	3.8094	1.5499	NS	NS	NS	NS	2.38899
	CDKN1B	1.2273	0.85685	1.3855	NS	NS	NS	NS
	CREBBP	NS	-0.50305	NS	NS	NS	NS	NS
	EDN1	NS	NS	NS	NS	NS	NS	2.8766
	EGF	NS	2.65	NS	NS	NS	NS	NS
	EGLN1	NS	NS	NS	NS	NS	1.9828	NS
	EIF4EBP1	-0.82004	-0.89502	NS	-1.2991	NS	NS	NS
	ELOB	NS	-0.48265	NS	NS	NS	NS	NS
	ENO2	1.6387	2.6028	1.5371	NS	NS	NS	NS
	FLT1	NS	2.4523	NS	NS	NS	NS	2.12331
	HIF1A	NS	NS	-0.60907	0.49748	NS	NS	NS
	HK1	-0.67697	-0.84376	NS	NS	NS	NS	-1.60466
	HK2	-2.453	NS	NS	NS	NS	NS	NS
	HMOX1	-3.2418	NS	NS	NS	NS	3.7108	NS
	IFNGR1	NS	NS	1.1744	1.0012	NS	NS	NS
	IFNGR2	-0.90808	NS	NS	NS	NS	NS	NS
	IGF1	-4.9524	-0.9772	-4.6913	NS	-5.3568	NS	-10.0264
	IGF1R	NS	NS	1.1294	NS	-3.0338	NS	NS
	IL6	6.7687	NS	3.969	NS	NS	NS	0.501535
	IL6R	3.0926	NS	1.9239	NS	NS	NS	NS
	INSR	NS	NS	-1.1147	NS	NS	NS	NS
	LDHA	0.9879	1.3862	NS	NS	NS	NS	NS
	LDHB	NS	NS	-0.64404	NS	NS	NS	NS
	LDHC	NS	NS	2.8343	NS	NS	NS	NS
	MAPK1	-0.45753	-0.57995	NS	NS	NS	NS	NS
	MAPK3	NS	NS	0.46256	NS	NS	NS	NS
	MKNK2	1.1908	NS	NS	NS	NS	NS	NS
	NFKB1	-1.3542	-1.073	NS	NS	NS	NS	NS
	PDHA1	0.67348	NS	NS	NS	NS	NS	NS
	PDHB	0.63448	NS	NS	NS	NS	NS	NS
	PDK1	1.0266	NS	NS	NS	NS	NS	NS
	PFKFB3	-1.3285	NS	NS	NS	NS	NS	NS
	PFKL	NS	NS	-0.76591	NS	NS	NS	NS
	PFKP	0.90916	1.1463	NS	NS	NS	NS	NS
	PIK3CB	0.85496	0.93877	0.51164	NS	1.7031	NS	NS
	PIK3R3	-2.0262	-2.1452	2.4159	NS	NS	NS	NS
	PLCG1	-1.4066	-0.68271	NS	NS	NS	NS	NS
	PLCG2	-2.0486	NS	1.1976	-1.7888	NS	NS	NS
	PRKCA	-1.2635	NS	-1.3485	NS	NS	NS	-3.91364
	PRKCB	NS	NS	NS	0.54391	NS	NS	NS
	RELA	0.63249	NS	NS	NS	NS	NS	NS
	RPS6	0.48742	NS	0.87327	NS	NS	NS	NS
	SLC2A1 (GLUT1)	-2.4857	NS	NS	NS	NS	NS	NS
	TEK	-1.8769	NS	NS	NS	NS	NS	2.25808
	TIMP1	-1.429	2.5481	NS	NS	NS	NS	NS
	TLR4	-2.6131	NS	NS	NS	NS	NS	NS
	VEGFA	0.85957	NS	NS	NS	NS	NS	NS
	VHL	-0.59411	NS	NS	NS	NS	NS	NS
Oxidative phosphorylation	ATP5MC2	0.40748	NS	NS	NS	NS	NS	NS
	ATP5PO	0.54868	NS	NS	NS	NS	NS	NS
	ATP6V0A1	0.58822	NS	NS	NS	NS	NS	NS
	ATP6V1E1	0.75776	NS	NS	NS	NS	NS	NS
	ATP6V1G1	0.67987	NS	NS	NS	NS	NS	NS
	ATP6V1G2	1.3404	NS	2.6683	NS	NS	NS	NS
	ATP6V1H	NS	NS	NS	NS	NS	NS	-2.02552
	COX11	0.96082	NS	NS	NS	NS	NS	NS
	COX17	1.3832	0.91644	NS	NS	NS	NS	NS
	COX4I2	1.5101	NS	NS	NS	NS	NS	NS
	COX5A	NS	-0.51133	NS	NS	NS	NS	NS
	COX5B	0.75102	NS	NS	NS	NS	NS	NS
	COX6A1	0.82691	NS	NS	NS	NS	NS	NS
	COX6C	NS	-0.69376	NS	NS	NS	NS	NS
	COX7A1	1.4238	NS	NS	NS	NS	NS	NS
	COX7A2	0.81413	NS	NS	NS	NS	NS	NS
	COX7A2L	NS	NS	0.57497	NS	NS	NS	NS
	COX7C	0.71875	NS	NS	NS	NS	NS	NS
	CYCS	0.71111	NS	NS	NS	NS	NS	NS
	LHPP	NS	NS	-0.78852	NS	NS	NS	NS
	NDUFA4	1.9794	NS	NS	NS	NS	NS	NS
	NDUFA4L2	1.0641	3.6671	NS	NS	NS	NS	3.08556
	NDUFA5	0.6272	NS	NS	NS	NS	NS	NS
	NDUFA6	NS	-0.5568	NS	NS	NS	NS	NS
	NDUFA7	0.59777	NS	NS	NS	NS	NS	NS
	NDUFB10	0.65739	NS	NS	NS	NS	NS	NS
	NDUFB11	NS	-0.57733	NS	NS	NS	NS	NS
	NDUFB4	0.44504	NS	NS	NS	NS	NS	NS
	NDUFB7	1.0319	NS	NS	NS	NS	NS	NS
	NDUFB8	0.81327	NS	NS	NS	NS	NS	NS
	NDUFB9	0.93037	0.64379	NS	NS	NS	NS	NS
	NDUFC1	1.1252	NS	NS	NS	NS	NS	NS
	NDUFC2	0.57013	NS	NS	NS	NS	NS	NS
	NDUFS4	0.56055	NS	NS	NS	NS	NS	NS
	NDUFS7	0.49287	NS	NS	NS	NS	NS	NS
	NDUFV1	0.53815	NS	NS	NS	NS	NS	NS
	SDHC	0.48507	NS	NS	NS	NS	NS	NS
	SDHD	0.77368	0.64153	0.5718	NS	NS	NS	NS
	UQCRB	0.83084	NS	NS	NS	NS	NS	NS
	UQCRC1	NS	NS	-0.65041	NS	NS	NS	NS
	UQCRFS1	NS	0.4341	NS	NS	NS	NS	NS
	UQCRQ	NS	-0.55464	NS	NS	NS	NS	NS
Glycolysis/gluconeogenesis	ACSS1	1.214	NS	NS	NS	NS	NS	NS
	ACSS2	0.60623	0.51709	0.60501	NS	NS	NS	NS
	ADH1B	4.4573	8.071	NS	NS	NS	NS	NS
	ADH1C	NS	1.9966	NS	NS	NS	NS	NS
	ALDH1B1	1.2241	1.2777	NS	NS	NS	NS	NS
	ALDH2	1.8086	1.9299	NS	NS	NS	NS	NS
	ALDH3A2	0.80345	1.1149	NS	NS	NS	NS	NS
	ALDH3B1	NS	-1.207	NS	NS	NS	NS	NS
	ALDOA	0.88889	NS	NS	NS	NS	NS	NS
	ALDOC	1.7106	NS	NS	NS	NS	NS	NS
	DLD	0.49898	0.57412	NS	NS	NS	NS	NS
	ENO2	1.6387	2.6028	1.5371	NS	NS	NS	NS
	GALM	NS	NS	1.2849	0.83079	NS	NS	NS
	GCK	1.6428	NS	NS	NS	NS	NS	NS
	GPI	0.53408	NS	NS	NS	NS	NS	NS
	HK1	-0.67697	-0.84376	NS	NS	NS	NS	-1.60466
	HK2	-2.453	NS	NS	NS	NS	NS	NS
	LDHA	0.9879	1.3862	NS	NS	NS	NS	NS
	LDHB	NS	NS	-0.64404	NS	NS	NS	NS
	LDHC	NS	NS	2.8343	NS	NS	NS	NS
	MINPP1	NS	NS	-0.61305	NS	NS	NS	NS
	PCK1	1.8623	NS	NS	NS	NS	NS	NS
	PDHA1	0.67348	NS	NS	NS	NS	NS	NS
	PDHB	0.63448	NS	NS	NS	NS	NS	NS
	PFKL	NS	NS	-0.76591	NS	NS	NS	NS
	PFKP	0.90916	1.1463	NS	NS	NS	NS	NS
	PGAM2	6.1675	NS	NS	NS	NS	NS	NS
	PGM2	1.4243	NS	NS	NS	NS	NS	NS
Pyruvate metabolism	ACACB (ACC2)	0.92648	0.88754	2.4686	NS	NS	NS	NS
	ACAT1	0.84856	0.6445	NS	NS	NS	NS	NS
	ACSS1	1.214	NS	NS	NS	NS	NS	NS
	ACSS2	0.60623	0.51709	0.60501	NS	NS	NS	NS
	ACYP1	0.90212	NS	NS	NS	NS	NS	NS
	ADH1B	4.4573	8.071	NS	NS	NS	NS	NS
	ADH1C	NS	1.9966	NS	NS	NS	NS	NS
	ALDH1B1	1.2241	1.2777	NS	NS	NS	NS	NS
	ALDH2	1.8086	1.9299	NS	NS	NS	NS	NS
	ALDH3A2	0.80345	1.1149	NS	NS	NS	NS	NS
	DLD	0.49898	0.57412	NS	NS	NS	NS	NS
	GLO1	0.43985	NS	NS	NS	NS	NS	NS
	HAGH	1.0877	0.59436	NS	NS	NS	NS	NS
	LDHA	0.9879	1.3862	NS	NS	NS	NS	NS
	LDHB	NS	NS	-0.64404	NS	NS	NS	NS
	LDHC	NS	NS	2.8343	NS	NS	NS	NS
	LDHD	NS	3.2992	NS	NS	NS	NS	NS
	ME1	NS	NS	-1.6322	NS	NS	NS	NS
	PCK1	1.8623	NS	NS	NS	NS	NS	NS
	PDHA1	0.67348	NS	NS	NS	NS	NS	NS
	PDHB	0.63448	NS	NS	NS	NS	NS	NS
Fatty acid degradation	ACAA2	-0.86143	NS	NS	NS	NS	NS	NS
	ACADL	7.7645	4.9776	NS	NS	NS	NS	NS
	ACADS	NS	NS	0.8829	NS	NS	NS	NS
	ACADSB	0.94721	0.63384	NS	NS	NS	NS	NS
	ACADVL	0.58293	NS	NS	NS	NS	NS	NS
	ACAT1	0.84856	0.6445	NS	NS	NS	NS	NS
	ACSBG1	-2.7661	NS	NS	NS	NS	NS	NS
	ACSL5	NS	NS	0.69408	NS	NS	NS	NS
	ADH1B	4.4573	8.071	NS	NS	NS	NS	NS
	ADH1C	NS	1.9966	NS	NS	NS	NS	NS
	ALDH1B1	1.2241	1.2777	NS	NS	NS	NS	NS
	ALDH2	1.8086	1.9299	NS	NS	NS	NS	NS
	ALDH3A2	0.80345	1.1149	NS	NS	NS	NS	NS
	CPT1A	1.5121	1.0684	NS	NS	NS	NS	NS
	CPT1C	-2.0698	NS	NS	NS	NS	NS	NS
	CYP2U1	1.055	1.6058	NS	NS	NS	NS	NS
	ECI1	0.47467	NS	NS	NS	NS	NS	NS
	ECI2	0.52542	NS	NS	NS	NS	NS	NS
	GCDH	0.777	NS	NS	NS	NS	NS	NS
	HADH	1.2602	NS	NS	NS	NS	NS	NS
	HADHA	0.58294	NS	NS	NS	NS	NS	NS
Citrate cycle (TCA cycle)	DLD	0.49898	0.57412	NS	NS	NS	NS	NS
	DLST	NS	-0.63212	NS	NS	NS	NS	NS
	IDH2	-1.2121	-0.70429	-1.8057	NS	NS	NS	-1.75283
	IDH3B	0.64952	NS	NS	NS	NS	NS	NS
	OGDHL	NS	NS	-3.796	NS	NS	NS	NS
	PCK1	1.8623	NS	NS	NS	NS	NS	NS
	PDHA1	0.67348	NS	NS	NS	NS	NS	NS
	PDHB	0.63448	NS	NS	NS	NS	NS	NS
	SDHC	0.48507	NS	NS	NS	NS	NS	NS
	SDHD	0.77368	0.64153	0.5718	NS	NS	NS	NS
	SUCLA2	0.48265	NS	NS	NS	NS	NS	NS
	SUCLG1	0.51978	0.4765	NS	NS	NS	NS	NS
Pentose phosphate pathway	ALDOA	0.88889	NS	NS	NS	NS	NS	NS
	ALDOC	1.7106	NS	NS	NS	NS	NS	NS
	GPI	0.53408	NS	NS	NS	NS	NS	NS
	PFKL	NS	NS	-0.76591	NS	NS	NS	NS
	PFKP	0.90916	1.1463	NS	NS	NS	NS	NS
	PGD	-1.515	-0.88861	-0.92269	NS	NS	NS	NS
	PGLS	-0.41536	NS	NS	NS	NS	NS	NS
	PGM2	1.4243	NS	NS	NS	NS	NS	NS
	PRPS1	1.2611	0.61605	NS	NS	NS	NS	NS
	PRPS2	-0.86786	NS	NS	NS	NS	NS	NS
	RBKS	1.9947	0.6545	1.632	NS	NS	NS	NS
	TKTL1	2.7987	1.8721	NS	NS	NS	NS	NS
Fatty acid elongation	ACAA2	-0.86143	NS	NS	NS	NS	NS	NS
	ACOT2	NS	1.1896	NS	NS	NS	NS	NS
	ACOT7	-0.84498	-1.0968	-1.1695	NS	NS	NS	NS
	ELOVL2	-2.949	3.3762	4.0883	NS	NS	NS	NS
	ELOVL4	-1.3104	-0.9415	NS	NS	NS	NS	NS
	ELOVL6	-0.79174	-1.0127	NS	NS	NS	NS	NS
	ELOVL7	NS	NS	7.358	NS	NS	NS	NS
	HACD1	2.8621	2.3049	NS	NS	NS	NS	NS
	HACD3	-0.67979	NS	NS	NS	NS	NS	NS
	HACD4	1.5095	NS	NS	NS	NS	NS	NS
	HADH	1.2602	NS	NS	NS	NS	NS	NS
	HADHA	0.58294	NS	NS	NS	NS	NS	NS
	HSD17B12	1.2851	0.78892	NS	NS	NS	NS	NS
	TECR	0.58505	NS	NS	NS	NS	NS	NS
Fatty acid biosynthesis	ACACB (ACC2)	0.92648	0.88754	2.4686	NS	NS	NS	NS
	ACSBG1	-2.7661	NS	NS	NS	NS	NS	NS
	ACSF3	NS	NS	-0.52042	NS	NS	NS	NS
	ACSL5	NS	NS	0.69408	NS	NS	NS	NS
	CBR4	NS	NS	NS	NS	NS	NS	-1.54399
	HSD17B8	1.0044	NS	NS	NS	NS	NS	NS
	OLAH	3.8996	NS	NS	NS	NS	NS	NS
Glutathione metabolism	ANPEP	-1.358	NS	-1.903	NS	NS	NS	NS
	GCLC	-1.3738	NS	-0.62911	NS	NS	NS	-2.60104
	GGT5	NS	2.3268	NS	NS	NS	NS	NS
	GPX3	5.6735	3.7674	NS	NS	NS	NS	NS
	GPX7	-2.121	-1.0982	-1.1315	NS	NS	NS	-1.61376
	GPX8	-1.6202	NS	-0.95268	NS	NS	NS	NS
	GSR	-0.64817	NS	NS	NS	NS	NS	NS
	GSTA4	NS	NS	-0.72945	NS	NS	NS	NS
	GSTK1	1.0574	NS	0.65604	NS	NS	NS	NS
	GSTM2	1.0762	NS	NS	NS	NS	NS	NS
	GSTM3	0.81945	1.1704	NS	NS	NS	NS	NS
	GSTM4	NS	0.59559	NS	NS	NS	NS	NS
	GSTO2	NS	-1.096	NS	NS	NS	NS	NS
	GSTP1	NS	NS	NS	-0.94706	NS	NS	NS
	HPGDS	NS	2.5577	NS	NS	NS	NS	NS
	IDH2	-1.2121	-0.70429	-1.8057	NS	NS	NS	-1.75283
	LAP3	NS	NS	1.0421	NS	NS	NS	NS
	MGST1	NS	2.23	2.6511	NS	NS	NS	NS
	MGST2	1.1212	NS	NS	NS	2.6152	NS	1.6503
	MGST3	1.961	1.2551	0.52171	NS	NS	NS	NS
	ODC1	1.1494	-0.57184	NS	0.87299	NS	NS	NS
	PGD	-1.515	-0.88861	-0.92269	NS	NS	NS	NS
	PRDX6	NS	0.94034	NS	NS	NS	NS	NS
	RRM2	-8.5985	NS	NS	NS	NS	NS	NS
	SMS	-1.0065	NS	-1.7059	NS	NS	NS	NS
Ala, Asp and Glu metabolism	ASPA	2.6779	NS	NS	NS	NS	NS	NS
	ASS1	NS	NS	2.0738	NS	NS	NS	NS
	CAD	-0.83702	NS	NS	NS	NS	NS	NS
	CPS1	1.0544	NS	2.3482	NS	NS	NS	NS
	DDO	1.8091	NS	NS	NS	NS	NS	NS
	FOLH1	-3.6293	NS	-3.3164	NS	NS	NS	NS
	GAD1	3.1011	NS	NS	NS	NS	NS	NS
	GFPT1	NS	-0.69044	-0.74697	NS	NS	NS	-1.65749
	GLS	0.73321	NS	NS	NS	NS	2.0395	NS
	GLUL	NS	NS	1.4516	NS	NS	NS	1.82841
	GPT2	-1.4818	NS	-1.646	NS	NS	NS	NS
	IL4I1	-2.0611	NS	NS	NS	NS	NS	NS
	RIMKLA	NS	NS	3.5794	NS	NS	NS	NS
	RIMKLB	NS	1.1326	NS	NS	NS	NS	NS
