## Supplementary material for "Endometriotic lesions exhibit distinct metabolic signature compared to paired eutopic endometrium at the single-cell level": Suppl. Table 5

### Sheet: S8
Supplementary Table S8. Total cell counts and percentages for perivascular, stromal and endothelial clusters in ectopic endometrium (EcE) and eutopic endometrium (EuE) by cell cycle phases. Fisher's exact test was used to compare cell cluster proportions between EcE and EuE for each cell cycle phase.
G1 phase	Perivascular, N (%)	Stromal, N (%)	Endothelial, N (%)
EcE	981 (50%)	592 (47%)	593 (36%)
EuE	355 (67%)	3201 (75%)	204 (61%)
Fisher's exact (P value)	2.78e-134	<4.58E-249	9.68e-88
G2/M phase	Perivascular, N (%)	Stromal, N (%)	Endothelial, N (%)
EcE	490 (25%)	373 (30%)	341 (21%)
EuE	62 (12%)	370 (9%)	54 (16%)
Fisher's exact (P value)	3.18e-165	0.91736	2.83e-102
S phase	Perivascular, N (%)	Stromal, N (%)	Endothelial, N (%)
EcE	488 (25%)	283 (23%)	696 (43%)
EuE	110 (21%)	713 (16%)	77 (23%)
Fisher's exact (P value)	1.28e-113	4.81e-85	4.58e-249
