## Supplementary material for "Endometriotic lesions exhibit distinct metabolic signature compared to paired eutopic endometrium at the single-cell level": Suppl. Table 6

### Sheet: S1
Supplementary Table S1. Gene markers used for cell cluster annotation. The cluster names are given as unmerged (upper line) and merged (bottom line).
Cluster name	Stromal cells	Stromal fibroblasts		Cycling stromal cells	Endothelial vein cells	Endothelial artery cells	Natural killer cells	T cells	Innate lymphoid cells	Macrophages	B cells	Perivascular cells (RGS5)	Perivascular cells (STEAP4)	Perivascular cells (MYH11)	Perivascular cells (GUCY1A2)	Epithelial cells	Unknown cells
Cluster ID	0, 2	5	11	15	1	16	3	4	17	8	12	6	7	9	14	13	10
Gene markers	IGF1	IGF1	IGF1	IGF1	EMCN	EMCN	PTPRC	PTPRC	PTPRC	PLEK	BANK1	RGS5	STEAP4	MYH11	GUCY1A2	RHEX	*No specific marker gene set was identified
	ALDH1A2	ALDH1A2	ALDH1A2	ALDH1A2	ADGRL4	ADGRL4	STAT4	STAT4	STAT4	LYZ	CD79A	NOTCH3	NOTCH3	NOTCH3	NOTCH3	EYA2
	PAMR1	PAMR1	PAMR1	PAMR1	VWF	VWF	CD69	CD69	CD69	AIF1	CD37	PDE3A	PDE3A	PDE3A	PDE3A	EPCAM
	MMP11	MMP11	MMP11	MMP11	PECAM1	PECAM1	CCL5	IL7R	IL7R	IL1B	MS4A1	MYH11	MYH11	NTRK3	MYH11	PROM1
	DPP6	LUM	SFRP1	SFRP4	CD34	CD34	AOAH	CD8A	KIT	MS4A6A		TBX2	ABCC9	NTRK2	OLFML2B	ENPP3
	WT1	OGN	ACTA2	MKI67	ACKR1	SEMA3G	GZMA		CXCR4	CD68		CDH6	GGT5	FHL5	AFAP1L2	FGFR2
		PDGFRA	CNN1	TOP2A	PLVAP	GJA5	NKG7			CD14		NDUFA4L2				CDH1
			LONRF2	TYMS												SOX9
																PIFO
																WFDC2
Merged clusters	Stromal			Cycling stromal	Endothelial		Immune			Macrophage	B cell	Perivascular				Epithelial	Unknown
