## Supplementary material for "Endometriotic lesions exhibit distinct metabolic signature compared to paired eutopic endometrium at the single-cell level": Suppl. Table 7

### Sheet: S2
Supplementary Table S2. A list of metabolic pathways obtained from KEGG pathway database, Homo sapiens (human).
Pathway name	Pathway identifier	No. of genes
Alanine, aspartate and glutamate metabolism	hsa00250	37
AMPK signaling pathway	hsa04152	121
Citrate cycle (TCA cycle)	hsa00020	30
Fatty acid biosynthesis	hsa00061	18
Fatty acid degradation	hsa00071	43
Fatty acid elongation	hsa00062	27
Glutathione metabolism	hsa00480	57
Glycolysis / Gluconeogenesis	hsa00010	67
HIF-1 signaling pathway	hsa04066	109
Oxidative phosphorylation	hsa00190	134
Pentose phosphate pathway	hsa00030	30
Pyruvate metabolism	hsa00620	47
