## Supplementary material for "Endometriotic lesions exhibit distinct metabolic signature compared to paired eutopic endometrium at the single-cell level": Suppl. Table 8

### Sheet: S3
Supplementary Table S3. A list of genes from steroidogenesis pathway.
Gene	Ensembl gene ID
ESR1	ENSG00000091831
ESR2	ENSG00000140009
AR	ENSG00000169083
GR	ENSG00000113580
AKR1C1	ENSG00000187134
AKR1C2	ENSG00000151632
AKR1C4	ENSG00000198610
AKR1D1	ENSG00000122787
ARO	ENSG00000137869
CYP11A1	ENSG00000140459
CYP11B1	ENSG00000160882
CYP11B2	ENSG00000179142
CYP17A1	ENSG00000148795
CYP19A1	ENSG00000137869
CYP21A2	ENSG00000231852
DHRS11	ENSG00000278535
HSD11B1	ENSG00000117594
HSD11B2	ENSG00000176387
HSD17B1	ENSG00000108786
HSD17B10	ENSG00000072506
HSD17B11	ENSG00000198189
HSD17B13	ENSG00000170509
HSD17B14	ENSG00000087076
HSD17B2	ENSG00000086696
HSD17B3	ENSG00000130948
HSD17B4	ENSG00000133835
HSD17B5	ENSG00000196139
HSD17B6	ENSG00000025423
HSD17B7	ENSG00000132196
HSD17B8	ENSG00000204228
HSD17B9	ENSG00000135437
HSD3B1	ENSG00000203857
HSD3B2	ENSG00000203859
RDH11 (HAS15)	ENSG00000072042
SRD5A1	ENSG00000145545
SRD5A2	ENSG00000277893
SRD5A3	ENSG00000128039
STAR	ENSG00000147465
STS	ENSG00000101846
SULT1A1	ENSG00000196502
SULT1A2	ENSG00000197165
SULT1A3	ENSG00000261052
SULT1B1	ENSG00000173597
SULT1E1	ENSG00000109193
SULT2A1	ENSG00000105398
SULT2B1	ENSG00000088002
PGR	ENSG00000082175
